# An engineered lactate responding promoter system operating in glucose-rich and anaerobic environments

**DOI:** 10.1101/2021.01.06.425364

**Authors:** Ana Zúñiga, Hung-Ju Chang, Elsa Fristot, Jerome Bonnet

## Abstract

Bacteria equipped with genetically-encoded lactate biosensors would support several applications in biopharmaceutical production, diagnosis, or therapeutics. However, many applications involve glucose-rich and anaerobic environments, in which current whole-cell lactate biosensors have low performance. Here we engineered a synthetic lactate biosensor system by repurposing the natural LldPRD promoter regulated by the LldR transcriptional regulator. We removed glucose catabolite repression by designing a hybrid promoter, containing LldR operators and tuned both regulator and reporter gene expression to optimize biosensor signal-to-noise ratio. The resulting lactate biosensor, termed ALPaGA (**<u>A</u>** <u>**L**</u>actate <u>**P**</u>romoter Oper<u>**a**</u>ting in <u>**G**</u>lucose and **A**naerobia) can operate in glucose rich, aerobic and anaerobic conditions. Our work provides a versatile lactate biosensing platform suitable for many environmental conditions.
