## Supplementary material for "An engineered lactate responding promoter system operating in glucose-rich and anaerobic environments": DNA sequences

### Sheet: Sheet1
Name of the construct	Vector	Parts	Sequence
Phyperspank	pSB4K5	Sp0-pLldPRD-B0034-spGFP-sp5-B0015-sp6-PHS-B0033-lldR-spN	ctcggatacccttactctgttgaaaacgaatagataggttCTTTACCAGACATCTCCCCCCACAAGAATTGGCCCTACCAATTCTTCGCTTATCTGACCTCTGGTTCACAATTTCCCAATTAAAACTCACATCAATGTTGCCAATACATAACATTTAGTTAACCATTCATTGTCATTATCCCTACACAACACAATTGGCAGTGCCACTTTTACACAACGTGTGACAAGGAGATGAGCAACAGACTCATTACACGATGTGCGTGGACTCCAaaagaggagaaatactagatgtcaaaaggagaagaactttttacaggtgtagtacctatcttggttgaattggatggtgatgttaacggtcacaaattttctgtacgtggtgaaggtgaaggtgatgca…
PJ23108	pSB4K5	Sp0-pLldPRD-B0034-spGFP-sp5-B0015-sp6-J23118-B0033-lldR-spN	aatagataggttCTTTACCAGACATCTCCCCCCACAAGAATTGGCCCTACCAATTCTTCGCTTATCTGACCTCTGGTTCACAATTTCCCAATTAAAACTCACATCAATGTTGCCAATACATAACATTTAGTTAACCATTCATTGTCATTATCCCTACACAACACAATTGGCAGTGCCACTTTTACACAACGTGTGACAAGGAGATGAGCAACAGACTCATTACACGATGTGCGTGGACTCCAaaagaggagaaatactagatgtcaaaaggagaagaactttttacaggtgtagtacctatcttggttgaattggatggtgatgttaacggtcacaaattttctgtacgtggtgaaggtgaaggtgatgcaactaacggtaaattgacacttaaattca…
PJ23104	pSB4K5	Sp0-pLldPRD-B0034-spGFP-sp5-B0015-sp6-J23104-B0033-lldR-spN	ctcggatacccttactctgttgaaaacgaatagataggttCTTTACCAGACATCTCCCCCCACAAGAATTGGCCCTACCAATTCTTCGCTTATCTGACCTCTGGTTCACAATTTCCCAATTAAAACTCACATCAATGTTGCCAATACATAACATTTAGTTAACCATTCATTGTCATTATCCCTACACAACACAATTGGCAGTGCCACTTTTACACAACGTGTGACAAGGAGATGAGCAACAGACTCATTACACGATGTGCGTGGACTCCAaaagaggagaaatactagatgtcaaaaggagaagaactttttacaggtgtagtacctatcttggttgaattggatggtgatgttaacggtcacaaattttctgtacgtggtgaaggtgaaggtgatgca…
Psynt1	pSB4K5	Sp0-lldR-B0033-PJ23102-sp6-B0015-pLldPRD-B0034-spGFP-spN	ctcggatacccttactctgttgaaaacgaatagataggttTCATGCGTTTTTCTCCCTCGAATGCTCATTATGCTCACCGGGCAGGCGGGTAATCCGTGCGTGGCGAGCCTGATCTTCATCGAATCGTTTCATGGTGGTGTGAACAAAACTAAGGTGCGCCATCATTGCTTTACGCGCCCCGTCAGCATCACCGGCAAAAATGGCGTCAATGACAGCCTGATGTTGTTCGGTCAGTTGTGAAAAAACCGGTGGCACCAGATACATCCGCTGACGGCTATGCTTCACTGAGGATTGCAGGACATCGAAGAAACCGCGCATGGTTTGCAGCAGCACGATGTTATGTGAGGCTTCGGCAATCGCCAGATGAAAACGAACGTCCGCTTGTGAGGCGATATCCG…
ALPaGA	pSB4K5	Sp0-lldR-RBS-PJ23104-sp6-B0015-pLldPRD-RBS-spGFP-spN	ctcggatacccttactctgttgaaaacgaatagataggttTCATGCGTTTTTCTCCCTCGAATGCTCATTATGCTCACCGGGCAGGCGGGTAATCCGTGCGTGGCGAGCCTGATCTTCATCGAATCGTTTCATGGTGGTGTGAACAAAACTAAGGTGCGCCATCATTGCTTTACGCGCCCCGTCAGCATCACCGGCAAAAATGGCGTCAATGACAGCCTGATGTTGTTCGGTCAGTTGTGAAAAAACCGGTGGCACCAGATACATCCGCTGACGGCTATGCTTCACTGAGGATTGCAGGACATCGAAGAAACCGCGCATGGTTTGCAGCAGCACGATGTTATGTGAGGCTTCGGCAATCGCCAGATGAAAACGAACGTCCGCTTGTGAGGCGATATCCG…
